# A transcytotic actin shift polarizes vesicle trajectories and partitions apicobasal epithelial membrane domains

**DOI:** 10.1101/2022.02.06.479326

**Authors:** Gholamali Jafari, Liakot A. Khan, Hongjie Zhang, Edward Membreno, Siyang Yan, Verena Gobel

## Abstract

In prevailing epithelial polarity models, membrane-based polarity cues such as the partitioning-defective PARs specify the positions and identities of apicobasal membrane domains. Recent findings suggest, however, that vesicle-associated polarity cues specify membrane polarity by positioning the apical domain, upstream of membrane-based polarity cues. These findings raised the question how vesicles acquire apicobasal directionality independent of polarized target membrane domains. Here, we show that the apical directionality of vesicle trajectories depends on intracellular actin dynamics during the establishment of membrane polarity in the *C. elegans* intestine. We find that actin, powered by branched-chain actin dynamics, determines the position of apical membrane components, PARs, and itself on expanding membranes. Using photomodulation, we demonstrate that F-actin travels through the cytoplasm and along the cortex towards the future apical domain. Our findings suggest an alternative polarity model where actin-dependent directional trafficking inserts the nascent apical domain into the growing membrane to partition its apicobasal domains.
