## Supplementary material for "A transcytotic actin shift polarizes vesicle trajectories and partitions apicobasal epithelial membrane domains": Table S1

### Sheet: Table S1
Table S 1 ACT-5 cooperates with other actin isoforms in apical domain positioning in the C. elegans intestine
RNAi/mutant	Lumenogenesis defects*	ERM-1 displaced to cytoplasm (defect in apical membrane polarization)*	ERM-1 displaced to the basolateral membrane (membrane polarity defect)*	emb and/or early larval arrest (lva); new increased sterility (ste); other*
is actin's function in polarity mediated by ACT-5 alone?
act-5 3'UTR RNAi	yes	yes	no	no
act-5(ok1397)	yes	yes	no	lva
act-5-LE17bp-3'UTR RNAi	yes	yes	yes	lva
actin RNAi	yes	yes	yes	emb and lva
ACT-5::GFP[ACT-5 expression ++/267]	yes	yes	no	lva
ACT-5 is required for polarity but may cooperate with other actin isoforms to exert its full effect
rrf-3; act-5 3'UTR RNAi	yes	yes	yes	lva
rrf-3 act-5-LE17bp-3'UTR RNAi	yes (+++)	yes (++)	yes (++)	lva
rrf-3; actin RNAi	yes (++++)	yes (+++)	yes (+++)	emb (++) lva
Are ACT-1-4 dispensable for intestinal polarity?
act-1(tm6888)	yes	mild homogenously	no	no
act-2 (ok1229)	yes	homogenously and punctate	no	no
act-3 (tm6924)	yes	strong homogeneously and punctate	no	no
act-1 3'UTR (+/-rrf-3)	no	no	no	no
act-2 3'UTR (+/-rrf-3)	no	no	no	no
act-3 3'UTR (+/-rrf-3)	no	no	no	no
act-4 3'UTR (+/-rrf-3)	no	no	no	no
double act-5-LE17bp-3'UTR RNAi act-1 3'UTR RNAi	same as act-5-LE17bp-3'UTR RNAi	same as act-5-LE17bp-3'UTR RNAi	same as act-5-LE17bp-3'UTR RNAi	same as act-5-LE17bp-3'UTR RNAi
double act-5-LE17bp-3'UTR RNAi act-2 3'UTR RNAi	same as act-5-LE17bp-3'UTR RNAi	same as act-5-LE17bp-3'UTR RNAi	same as act-5-LE17bp-3'UTR RNAi	same as act-5-LE17bp-3'UTR RNAi
double act-5-LE17bp-3'UTR RNAi act-3 3'UTR RNAi	same as act-5-LE17bp-3'UTR RNAi	same as act-5-LE17bp-3'UTR RNAi	same as act-5-LE17bp-3'UTR RNAi	same as act-5-LE17bp-3'UTR RNAi
double act-5-LE17bp-3'UTR RNAi act-4 3'UTR RNAi	same as act-5-LE17bp-3'UTR RNAi	same as act-5-LE17bp-3'UTR RNAi	same as act-5-LE17bp-3'UTR RNAi	same as act-5-LE17bp-3'UTR RNAi
ACT-5 cooperates with other actin isoforms in polarity and requires more than one of them for this function
double act-1-3'UTR act-2-3'UTR RNAi	no	no	no	no
double act-1-3'UTR act-3-3'UTR RNAi	no	no	no	no
double act-1-3'UTR act-4-3'UTR RNAi	no	no	no	no
double act-2-3'UTR act-3-3'UTR RNAi	no	no	no	no
double act-2-3'UTR act-4-3'UTR RNAi	no	no	no	no
double act-3-3'UTR act-4-3'UTR RNAi	no	no	no	no
triple act-1-3'UTR act-2-3-UTR act-3-3'UTR RNAi	no	no	no	no
triple act-1-3'UTR act-3-3'UTR act-4-3'UTR RNAi	no	no	no	no
triple act-2-3'UTR act-3-3'UTR act-4-3'UTR RNAi	no	no	no	no
triple act-1-3'UTR act-2-3'UTR act-4-3'UTR RNAi	no	no	no	no
quadruple act-1-3'UTR act-2-3'UTR act-3-3'UTR act-4-3'UTR RNAi	yes	no	no	2F embryonic arrest, no elongation, no excretory canal extension
quintuple act-1-3'UTR act-2-3'UTR act-3-3'UTR act-4-3'UTR act-5-3'UTR RNAi	yes	yes	yes	2F embryonic arrest, no elongation, no excretory canal extension
quintuple act-1-3'UTR act-2-3-3'UTR act-3-3'UTR act-4-3'UTR act-5-LE17bp-3'UTR RNAi	enhances act-5-LE17bp-3'UTR RNAi	enhances act-5-LE17bp-3'UTR RNAi	enhances act-5-LE17bp-3'UTR RNAi	highly penetrant 2F embryonic arrest, no elongation, no excretory canal extension
ACT-5 requires at least 2 additional myosin-type actin isoforms for its full polarity function; most but not all combinations work
quadruple act-1-3'UTR act-2-3-3'UTR act-3'UTR act-5-3'UTR RNAi	yes	yes	yes
triple act-1-3'UTR act-2-3'UTR act-5-3'UTR RNAi	yes	yes	yes
triple act-1-3'UTR act-3-3'UTR act-5-3'UTR RNAi	yes	yes	no
triple act-1-3'UTR act-4-3'UTR act-5-3'UTR RNAi	yes		no
triple act-2-3'UTR act-3-3'UTR act-5-3'UTR RNAi			no
triple act-2-3'UTR act-4-3'UTR act-5-3'UTR RNAi			no
triple act-3-3'UTR act-4-3'UTR act-5-3'UTR RNAi			yes
rrf-3 triple act-1-3'UTR act-2-3'UTR act-5-3'UTR RNAi rrf-3			enhances rrf-3 act-5-3'UTR RNAi
rrf-3 triple act-1-3'UTR act-3-3'UTR act-5-3'UTR RNAi			same as rrf-3 act-5-3'UTR RNAi
rrf-3 triple act-1-3'UTR act-4-3'UTR act-5-3'UTR RNAi			same as rrf-3 act-5-3'UTR RNAi
rrf-3 triple act-2-3'UTR act-3-3'UTR act-5-3'UTR RNAi			enhances rrf-3 act-5-3'UTR RNAi
rrf-3 triple act-2-3'UTR act-4-3'UTR act-5-3'UTR RNAi			enhances rrf-3 act-5-3'UTR RNAi
rrf-3 triple act-3-3'UTR act-4-3'UTR act-5-3'UTR RNAi			enhances rrf-3 act-5-3'UTR RNAi
*Note that only ERM-1::GFP displacement (and other phenotypes in this strain background) are considered in these experiments (ACT::GFP, for instance, is more sensitive to basolateral displacement; see text)
